# RUNX2 promotes epigenetic WNT signaling in inflamed intestinal epithelial cells

**DOI:** 10.1101/2025.11.17.688458

**Authors:** Rodolfo I Cabrera-Silva, Zachary S. Wilson, Jael Miranda, Shuling Fan, Michael Dame, Shrinivas Bishu, Jason R Spence, Jennifer C Brazil, Justin Colacino, Asma Nusrat, Charles A Parkos

## Abstract

Ulcerative colitis (UC) is characterized by chronic mucosal inflammation, recurrent epithelial injury, and impaired colonic mucosal wound healing. While WNT/β-catenin dysregulation has been reported in UC, the mechanisms of such abnormalities remain unclear. To investigate epithelial intrinsic alterations associated with UC, we performed single-nucleus RNA-seq (snRNA-seq) and ATAC-seq (snATAC-seq) multiomics on human primary colonic epithelial cells (colonoids) from healthy donors and patients with inactive or active UC. Colonoids were cultured in a 3D matrix recapitulating crypt base cells or grown as 2D monolayers in differentiation medium to recapitulate luminal epithelial cells. Colonoids from active UC had a unique cell population with elevated CTNNB1 and reduced APC expression. Chromatin profiling identified enrichment of RUNX2 motifs in this UC-associated cell population. Active UC colonoids exhibited reduced OLFM4 expression in 3D and the differentiation marker VIL1 in 2D, suggesting impaired self-renewal and maturation. RUNX2 inhibition using CADD522 reduced β-catenin levels in 3D colonoids and restored VIL1 expression and junctional β-catenin localization in 2D cultures. These findings reveal an intrinsic defect in epithelial renewal in UC, driven in part by RUNX2-dependent WNT dysregulation. Our study identifies RUNX2 as a transcriptional regulator of epithelial stem cell function and WNT signaling in the inflamed human colon.

**Graphical Abstract summary:** Single-nucleus RNA and ATAC sequencing of UC patient-derived colonoids reveals a RUNX2-associated WNT signature in active inflammation. Elevated β-catenin and reduced *OLFM4* and *VIL1* expression indicate impaired self-renewal and differentiation. Pharmacologic inhibition of RUNX2 restores epithelial maturation, identifying RUNX2 as a key regulator of epithelial dysfunction in UC.
