## Supplementary Table for "RUNX2 promotes epigenetic WNT signaling in inflamed intestinal epithelial cells"

### Sheet: Supplementary Table 1
Sample	Identity	Age (yrs)	Gender	Colon Region	Disease Condition	Commercial Availability	Sequenced
87-C	"Healthy 1"	21	Male	Ascending Colon	Normal	Yes	Yes
81-C	"Healthy 2"	49	Female	Ascending Colon	Normal	Yes	Yes
HT-405-CA-UC	"Active UC"	36	Female	Ascending Colon	Ulcerative Colitis	Yes	Yes
HT213-CA	"Inactive UC"	36	Female	Ascending Colon	Ulcerative Colitis	Yes	Yes
HT-404-CUC	"Active UC 1"	62	Male	Not Available	Ulcerative Colitis	No	No
